# Meta-analysis of diurnal transcriptomics reveals strong patterns of concordance and discordance in mouse liver

**DOI:** 10.1101/2022.06.22.497209

**Authors:** Thomas G. Brooks, Aditi Manjrekar, Gregory R. Grant

## Abstract

The accumulation of public transcriptomic timeseries data enables robust meta-analyses that were not possible until recently. To assess the consistency of biological rhythms across studies, 43 public mouse liver tissue timeseries totaling 805 RNA-seq samples were obtained and analyzed. Only the control groups of each study were included, in order to create comparable data. Technical factors in RNA-seq library preparation were the largest contributors to transcriptome-level differences, beyond biological or experiment-specific factors such as lighting conditions. Core clock genes were remarkably consistent in phase across all studies, while phase distributions of other periodic genes were generally less consistent. Overlap of genes identified as rhythmic across studies was generally low, up to around 50% between some of the highest sample count studies. Distributions of phases of significant genes were remarkably inconsistent across studies, but genes consistently identified as rhythmic clustered near ZT0 and ZT12 in acrophase. Data was integrated across studies in a JIVE analysis, which showed that the top two components of joint within-study variation are determined by time of day. A shape-invariant model with random effects was fit to the genes to identify the underlying shape of the rhythms, consistent across all studies. This revealed the extent of asymmetric and multimodal genes.
