## Supplemental File 1 for "Meta-analysis of diurnal transcriptomics reveals strong patterns of concordance and discordance in mouse liver": sample_metadata.txt

sample	study	time	outlier
GSM2046160	Weger19A	22	False
GSM2046184	Weger19A	22	False
GSM2046157	Weger19A	10	False
GSM2046183	Weger19A	18	False
GSM2046155	Weger19A	2	False
GSM2046159	Weger19A	18	False
GSM2046182	Weger19A	14	False
GSM2046180	Weger19A	6	False
GSM2046156	Weger19A	6	False
GSM2046158	Weger19A	14	False
GSM2046181	Weger19A	10	False
GSM2046179	Weger19A	2	False
GSM4585554	Morton20	24	False
GSM4585591	Morton20	21	False
GSM4585624	Morton20	33	False
GSM4585587	Morton20	18	False
GSM4585563	Morton20	0	False
GSM4585562	Morton20	0	False
GSM4585612	Morton20	30	False
GSM4585555	Morton20	0	False
GSM4585557	Morton20	24	False
GSM4585564	Morton20	24	False
GSM4585582	Morton20	15	False
GSM4585565	Morton20	36	False
GSM4585567	Morton20	36	False
GSM4585614	Morton20	30	False
GSM4585618	Morton20	30	False
GSM4585629	Morton20	9	False
GSM4585626	Morton20	9	False
GSM4585556	Morton20	24	False
GSM4585611	Morton20	6	False
GSM4585584	Morton20	18	False
GSM4585583	Morton20	18	False
GSM4585592	Morton20	21	False
GSM4585566	Morton20	12	False
GSM4585585	Morton20	18	False
GSM4585558	Morton20	0	False
GSM4585617	Morton20	30	False
GSM4585616	Morton20	6	False
GSM4585586	Morton20	18	True
GSM4585574	Morton20	12	False
GSM4585588	Morton20	18	False
GSM4585594	Morton20	21	False
GSM4585559	Morton20	24	False
GSM4585568	Morton20	36	False
GSM4585625	Morton20	9	False
GSM4585609	Morton20	6	False
GSM4585593	Morton20	21	False
GSM4585600	Morton20	3	False
GSM4585628	Morton20	9	False
GSM4585602	Morton20	3	False
GSM4585595	Morton20	27	False
GSM4585569	Morton20	36	False
GSM4585615	Morton20	30	False
GSM4585627	Morton20	33	False
GSM4585577	Morton20	15	False
GSM4585601	Morton20	27	False
GSM4585613	Morton20	6	True
GSM4585597	Morton20	3	False
GSM4585619	Morton20	9	False
GSM4585604	Morton20	27	False
GSM4585575	Morton20	12	False
GSM4585598	Morton20	3	False
GSM4585621	Morton20	33	False
GSM4585576	Morton20	12	False
GSM4585578	Morton20	15	False
GSM4585622	Morton20	9	False
GSM4585589	Morton20	21	False
GSM4585596	Morton20	3	False
GSM4585599	Morton20	27	False
GSM4585570	Morton20	12	False
GSM4585553	Morton20	24	False
GSM4585579	Morton20	15	True
GSM4585607	Morton20	30	False
GSM4585606	Morton20	27	False
GSM4585608	Morton20	6	False
GSM4585605	Morton20	3	False
GSM4585571	Morton20	12	False
GSM4585580	Morton20	15	False
GSM4585603	Morton20	27	False
GSM4585573	Morton20	36	False
GSM4585560	Morton20	0	False
GSM4585623	Morton20	33	False
GSM4585620	Morton20	33	False
GSM4585572	Morton20	36	False
GSM4585581	Morton20	15	False
GSM4585561	Morton20	0	False
GSM4585590	Morton20	21	False
GSM4585610	Morton20	6	False
GSM1897734	Sinturel17A	0	False
GSM1897747	Sinturel17A	20	False
GSM1897768	Sinturel17A	16	False
GSM1897740	Sinturel17A	12	False
GSM1897793	Sinturel17A	16	False
GSM1897773	Sinturel17A	20	False
GSM1897775	Sinturel17A	22	False
GSM1897756	Sinturel17A	4	False
GSM1897779	Sinturel17A	2	False
GSM1897733	Sinturel17A	22	False
GSM1897727	Sinturel17A	10	False
GSM1897760	Sinturel17A	8	False
GSM1897796	Sinturel17A	18	False
GSM1897749	Sinturel17A	22	False
GSM1897777	Sinturel17A	0	False
GSM1897751	Sinturel17A	0	False
GSM1897742	Sinturel17A	14	False
GSM1897790	Sinturel17A	12	False
GSM1897785	Sinturel17A	8	False
GSM1897764	Sinturel17A	12	False
GSM1897788	Sinturel17A	10	False
GSM1897754	Sinturel17A	2	False
GSM1897730	Sinturel17A	16	False
GSM1897729	Sinturel17A	14	False
GSM1897791	Sinturel17A	14	False
GSM1897771	Sinturel17A	18	False
GSM1897762	Sinturel17A	10	False
GSM1897783	Sinturel17A	6	False
GSM1897726	Sinturel17A	8	False
GSM1897728	Sinturel17A	12	False
GSM1897735	Sinturel17A	2	False
GSM1897739	Sinturel17A	10	False
GSM1897738	Sinturel17A	8	False
GSM1897800	Sinturel17A	22	False
GSM1897732	Sinturel17A	20	True
GSM1897781	Sinturel17A	4	False
GSM1897723	Sinturel17A	2	False
GSM1897725	Sinturel17A	6	False
GSM1897737	Sinturel17A	6	False
GSM1897745	Sinturel17A	18	False
GSM1897758	Sinturel17A	6	False
GSM1897724	Sinturel17A	4	False
GSM1897722	Sinturel17A	0	False
GSM1897743	Sinturel17A	16	False
GSM1897736	Sinturel17A	4	False
GSM1897798	Sinturel17A	20	False
GSM1897731	Sinturel17A	18	False
GSM1897766	Sinturel17A	14	False
GSM1788742	Yang16B	0	False
GSM1788724	Yang16B	20	False
GSM1788712	Yang16B	16	False
GSM1788731	Yang16B	16	False
GSM1788743	Yang16B	4	False
GSM1788722	Yang16B	8	False
GSM1788746	Yang16B	8	False
GSM1788727	Yang16B	0	False
GSM1788711	Yang16B	12	False
GSM4037514	Weger21A	20	False
GSM4037493	Weger21A	8	False
GSM4037513	Weger21A	16	False
GSM4037509	Weger21A	0	False
GSM4037494	Weger21A	12	False
GSM4037491	Weger21A	0	False
GSM4037496	Weger21A	20	False
GSM4037512	Weger21A	12	False
GSM4037495	Weger21A	16	False
GSM4037492	Weger21A	4	False
GSM4037511	Weger21A	8	False
GSM4037510	Weger21A	4	False
GSM4037008	Weger21B	16	False
GSM4037004	Weger21B	8	False
GSM4037011	Weger21B	20	False
GSM4037006	Weger21B	12	False
GSM4037010	Weger21B	20	False
GSM4037013	Weger21B	24	False
GSM4037007	Weger21B	12	False
GSM4037002	Weger21B	4	False
GSM4037003	Weger21B	4	False
GSM4037009	Weger21B	16	False
GSM4037005	Weger21B	8	False
GSM4037012	Weger21B	24	False
GSM4037540	Weger21C	4	False
GSM4037543	Weger21C	16	False
GSM4037544	Weger21C	20	False
GSM4037539	Weger21C	0	False
GSM4037545	Weger21C	0	False
GSM4037547	Weger21C	8	False
GSM4037546	Weger21C	4	False
GSM4037548	Weger21C	12	False
GSM4037541	Weger21C	8	False
GSM4037550	Weger21C	20	False
GSM4037542	Weger21C	12	False
GSM4037549	Weger21C	16	False
GSM3383627	Fader19	0	False
GSM3383671	Fader19	21	False
GSM3383641	Fader19	6	False
GSM3383653	Fader19	12	False
GSM3383665	Fader19	18	False
GSM3383646	Fader19	9	False
GSM3383640	Fader19	6	False
GSM3383670	Fader19	21	False
GSM3383651	Fader19	12	False
GSM3383658	Fader19	15	False
GSM3383645	Fader19	9	False
GSM3383634	Fader19	3	False
GSM3383663	Fader19	18	False
GSM3383647	Fader19	9	False
GSM3383659	Fader19	15	False
GSM3383633	Fader19	3	False
GSM3383639	Fader19	6	False
GSM3383635	Fader19	3	False
GSM3383628	Fader19	0	False
GSM3383669	Fader19	21	False
GSM3383657	Fader19	15	False
GSM3383629	Fader19	0	False
GSM3383652	Fader19	12	False
GSM3383664	Fader19	18	False
GSM3355082	Greenwell19A	18	False
GSM3355075	Greenwell19A	14	False
GSM3355073	Greenwell19A	6	False
GSM3355069	Greenwell19A	14	False
GSM3355077	Greenwell19A	22	False
GSM3355068	Greenwell19A	10	False
GSM3355076	Greenwell19A	18	False
GSM3355067	Greenwell19A	6	False
GSM3355071	Greenwell19A	22	False
GSM3355074	Greenwell19A	10	False
GSM3355078	Greenwell19A	2	False
GSM3355080	Greenwell19A	10	False
GSM3355070	Greenwell19A	18	False
GSM3355072	Greenwell19A	2	False
GSM3355066	Greenwell19A	2	False
GSM3355081	Greenwell19A	14	False
GSM3355079	Greenwell19A	6	False
GSM3355083	Greenwell19A	22	False
GSM3931846	Levine20	0	False
GSM3931852	Levine20	4	False
GSM3931870	Levine20	16	False
GSM3931847	Levine20	0	False
GSM3931864	Levine20	12	False
GSM3931858	Levine20	8	False
GSM3931878	Levine20	20	False
GSM3931866	Levine20	12	False
GSM3931854	Levine20	4	False
GSM3931872	Levine20	16	False
GSM3931845	Levine20	0	False
GSM3931876	Levine20	20	False
GSM3931859	Levine20	8	False
GSM3931871	Levine20	16	False
GSM3931877	Levine20	20	False
GSM3931844	Levine20	0	False
GSM3931860	Levine20	8	False
GSM3931853	Levine20	4	False
GSM3931865	Levine20	12	False
GSM2911212	Quagliarini19A	8	False
GSM2911223	Quagliarini19A	20	False
GSM2911214	Quagliarini19A	8	False
GSM2911221	Quagliarini19A	20	False
GSM2911210	Quagliarini19A	4	False
GSM2911213	Quagliarini19A	8	False
GSM2911206	Quagliarini19A	0	False
GSM2911215	Quagliarini19A	12	False
GSM2911208	Quagliarini19A	0	False
GSM2911211	Quagliarini19A	4	False
GSM2911222	Quagliarini19A	20	False
GSM2911218	Quagliarini19A	16	False
GSM2911219	Quagliarini19A	16	False
GSM2911216	Quagliarini19A	12	False
GSM2911220	Quagliarini19A	16	False
GSM2911217	Quagliarini19A	12	False
GSM2911207	Quagliarini19A	0	False
GSM4035218	Quagliarini19C	12	False
GSM4035242	Quagliarini19C	20	False
GSM4035199	Quagliarini19C	4	False
GSM4035230	Quagliarini19C	16	False
GSM4035228	Quagliarini19C	16	False
GSM4035207	Quagliarini19C	8	False
GSM4035198	Quagliarini19C	4	False
GSM4035219	Quagliarini19C	12	False
GSM4035229	Quagliarini19C	16	False
GSM4035187	Quagliarini19C	0	False
GSM4035185	Quagliarini19C	0	False
GSM4035206	Quagliarini19C	8	False
GSM4035186	Quagliarini19C	0	False
GSM4035197	Quagliarini19C	4	False
GSM4035241	Quagliarini19C	20	False
GSM4035240	Quagliarini19C	20	False
GSM4035217	Quagliarini19C	12	False
GSM2825746	Stubblefield18	15	False
GSM2825748	Stubblefield18	21	False
GSM2825741	Stubblefield18	0	False
GSM2825718	Stubblefield18	3	False
GSM2825745	Stubblefield18	12	False
GSM2825727	Stubblefield18	6	False
GSM2825720	Stubblefield18	9	False
GSM2825723	Stubblefield18	18	False
GSM2825742	Stubblefield18	3	False
GSM2825724	Stubblefield18	21	False
GSM2825737	Stubblefield18	12	False
GSM2825734	Stubblefield18	3	False
GSM2825729	Stubblefield18	12	False
GSM2825719	Stubblefield18	6	False
GSM2825732	Stubblefield18	21	False
GSM2825731	Stubblefield18	18	False
GSM2825726	Stubblefield18	3	False
GSM2825725	Stubblefield18	0	False
GSM2825736	Stubblefield18	9	False
GSM2825728	Stubblefield18	9	False
GSM2825740	Stubblefield18	21	False
GSM2825733	Stubblefield18	0	False
GSM2825738	Stubblefield18	15	False
GSM2825747	Stubblefield18	18	False
GSM2825744	Stubblefield18	9	False
GSM2825743	Stubblefield18	6	False
GSM2825739	Stubblefield18	18	False
GSM2825721	Stubblefield18	12	False
GSM2825735	Stubblefield18	6	False
GSM2825717	Stubblefield18	0	False
GSM2825722	Stubblefield18	15	False
GSM2825730	Stubblefield18	15	False
GSM904642	Trott18	6	False
GSM904644	Trott18	14	False
GSM904641	Trott18	2	False
GSM904646	Trott18	22	False
GSM904649	Trott18	10	False
GSM904647	Trott18	2	False
GSM904648	Trott18	6	False
GSM904643	Trott18	10	False
GSM904652	Trott18	22	False
GSM904651	Trott18	18	False
GSM904645	Trott18	18	False
GSM904650	Trott18	14	False
GSM4261268	Guan20	19	False
GSM4261263	Guan20	16	False
GSM4261251	Guan20	4	False
GSM4261260	Guan20	13	False
GSM4261257	Guan20	10	False
GSM4261264	Guan20	16	False
GSM4261250	Guan20	1	False
GSM4261269	Guan20	22	False
GSM4261267	Guan20	19	False
GSM4261261	Guan20	13	False
GSM4261249	Guan20	1	False
GSM4261254	Guan20	7	False
GSM4261253	Guan20	4	False
GSM4261265	Guan20	16	False
GSM4261248	Guan20	1	False
GSM4261266	Guan20	19	False
GSM4261262	Guan20	13	False
GSM4261255	Guan20	7	False
GSM4261270	Guan20	22	False
GSM4261258	Guan20	10	False
GSM4261256	Guan20	7	False
GSM4261259	Guan20	10	False
GSM4261271	Guan20	22	False
GSM4261252	Guan20	4	False
GSM3583684	Rubio-Ponce21	1	False
GSM3583691	Rubio-Ponce21	9	False
GSM3583697	Rubio-Ponce21	17	False
GSM3583695	Rubio-Ponce21	17	False
GSM3583692	Rubio-Ponce21	13	False
GSM3583698	Rubio-Ponce21	21	False
GSM3583686	Rubio-Ponce21	5	False
GSM3583699	Rubio-Ponce21	21	False
GSM3583693	Rubio-Ponce21	13	False
GSM3583687	Rubio-Ponce21	5	False
GSM3583685	Rubio-Ponce21	1	False
GSM3583694	Rubio-Ponce21	13	False
GSM3583689	Rubio-Ponce21	9	False
GSM3583688	Rubio-Ponce21	5	False
GSM3583690	Rubio-Ponce21	9	False
GSM3583683	Rubio-Ponce21	1	False
GSM3583700	Rubio-Ponce21	21	False
GSM3583696	Rubio-Ponce21	17	False
GSM1379394	Du14	20	False
GSM1379404	Du14	12	False
GSM1379405	Du14	16	False
GSM1379391	Du14	8	False
GSM1379401	Du14	0	False
GSM1379406	Du14	20	False
GSM1379393	Du14	16	False
GSM1379390	Du14	4	False
GSM1379402	Du14	4	False
GSM1379389	Du14	0	False
GSM1379403	Du14	8	False
GSM1379392	Du14	12	False
GSM3755720	Pan20	16	False
GSM3755716	Pan20	12	False
GSM3755730	Pan20	26	False
GSM3755725	Pan20	20	False
GSM3755739	Pan20	34	False
GSM3755706	Pan20	2	False
GSM3755710	Pan20	6	False
GSM3755743	Pan20	38	False
GSM3755719	Pan20	14	False
GSM3755715	Pan20	10	False
GSM3755746	Pan20	42	True
GSM3755707	Pan20	2	False
GSM3755737	Pan20	32	False
GSM3755709	Pan20	4	False
GSM3755747	Pan20	42	False
GSM3755736	Pan20	32	False
GSM3755741	Pan20	36	False
GSM3755714	Pan20	10	False
GSM3755728	Pan20	24	False
GSM3755704	Pan20	0	False
GSM3755724	Pan20	20	False
GSM3755732	Pan20	28	False
GSM3755727	Pan20	22	False
GSM3755740	Pan20	36	False
GSM3755713	Pan20	8	False
GSM3755718	Pan20	14	False
GSM3755722	Pan20	18	False
GSM3755744	Pan20	40	False
GSM3755721	Pan20	16	False
GSM3755723	Pan20	18	False
GSM3755731	Pan20	26	False
GSM3755712	Pan20	8	False
GSM3755717	Pan20	12	False
GSM3755705	Pan20	0	False
GSM3755738	Pan20	34	False
GSM3755711	Pan20	6	False
GSM3755748	Pan20	44	False
GSM3755734	Pan20	30	False
GSM3755742	Pan20	38	False
GSM3755751	Pan20	46	False
GSM3755745	Pan20	40	False
GSM3755708	Pan20	4	False
GSM3755729	Pan20	24	False
GSM3755733	Pan20	28	False
GSM3755735	Pan20	30	False
GSM3755750	Pan20	46	False
GSM3755749	Pan20	44	False
GSM3755726	Pan20	22	False
GSM4819937	Manella21	4	False
GSM4819936	Manella21	2	False
GSM4819942	Manella21	8	False
GSM4819953	Manella21	20	False
GSM4819954	Manella21	20	False
GSM4819940	Manella21	6	False
GSM4819933	Manella21	0	False
GSM4819949	Manella21	16	False
GSM4819935	Manella21	2	False
GSM4819941	Manella21	8	False
GSM4819956	Manella21	22	False
GSM4819939	Manella21	6	False
GSM4819948	Manella21	14	False
GSM4819944	Manella21	10	False
GSM4819955	Manella21	22	False
GSM4819943	Manella21	10	False
GSM4819947	Manella21	14	False
GSM4819952	Manella21	18	False
GSM4819946	Manella21	12	False
GSM4819950	Manella21	16	False
GSM4819945	Manella21	12	False
GSM4819938	Manella21	4	False
GSM4819934	Manella21	0	False
GSM4819951	Manella21	18	False
GSM988112	Lahens15	47	False
GSM988115	Lahens15	65	False
GSM988109	Lahens15	29	False
GSM988114	Lahens15	59	False
GSM988111	Lahens15	41	False
GSM988113	Lahens15	53	False
GSM988110	Lahens15	35	False
GSM988108	Lahens15	23	False
GSM2355595	Weger19B	6	False
GSM2355592	Weger19B	18	False
GSM2355596	Weger19B	10	False
GSM2355593	Weger19B	22	False
GSM2355594	Weger19B	2	False
GSM2355590	Weger19B	10	False
GSM2355588	Weger19B	2	False
GSM2355589	Weger19B	6	False
GSM2355597	Weger19B	14	False
GSM2355599	Weger19B	22	False
GSM2355591	Weger19B	14	False
GSM2355598	Weger19B	18	False
GSM1321343	Zhang14	28	False
GSM1321349	Zhang14	64	False
GSM1321348	Zhang14	58	False
GSM1321342	Zhang14	22	False
GSM1321346	Zhang14	46	False
GSM1321345	Zhang14	40	False
GSM1321344	Zhang14	34	False
GSM1321347	Zhang14	52	False
GSM1897813	Sinturel17B	22	False
GSM1897819	Sinturel17B	10	False
GSM1897850	Sinturel17B	2	False
GSM1897824	Sinturel17B	18	False
GSM1897852	Sinturel17B	10	False
GSM1897853	Sinturel17B	14	False
GSM1897846	Sinturel17B	10	False
GSM1897805	Sinturel17B	6	False
GSM1897848	Sinturel17B	18	False
GSM1897849	Sinturel17B	22	False
GSM1897817	Sinturel17B	6	False
GSM1897826	Sinturel17B	22	False
GSM1897803	Sinturel17B	2	False
GSM1897847	Sinturel17B	14	False
GSM1897815	Sinturel17B	2	False
GSM1897821	Sinturel17B	14	False
GSM1897809	Sinturel17B	14	False
GSM1897854	Sinturel17B	18	False
GSM1897811	Sinturel17B	18	False
GSM1897855	Sinturel17B	22	False
GSM1897807	Sinturel17B	10	False
GSM1897845	Sinturel17B	6	False
GSM1897851	Sinturel17B	6	False
GSM1897844	Sinturel17B	2	False
GSM1787223	Yang16A	0	False
GSM1787228	Yang16A	12	False
GSM1787265	Yang16A	16	False
GSM1787260	Yang16A	0	False
GSM1787235	Yang16A	4	False
GSM1787268	Yang16A	20	False
GSM1787253	Yang16A	20	False
GSM1787224	Yang16A	0	False
GSM1787231	Yang16A	20	False
GSM1787249	Yang16A	16	False
GSM1787273	Yang16A	4	False
GSM1787261	Yang16A	0	False
GSM1787229	Yang16A	12	False
GSM1787250	Yang16A	16	False
GSM1787276	Yang16A	8	False
GSM1787244	Yang16A	12	False
GSM1787270	Yang16A	20	False
GSM1787238	Yang16A	8	False
GSM1787256	Yang16A	4	False
GSM1787239	Yang16A	8	False
GSM1787263	Yang16A	12	False
GSM1787234	Yang16A	4	False
GSM1787230	Yang16A	16	False
GSM1787258	Yang16A	8	False
GSM1788718	Yang16C	12	False
GSM1788708	Yang16C	20	False
GSM1788714	Yang16C	12	False
GSM1788706	Yang16C	8	False
GSM1788723	Yang16C	0	False
GSM1788732	Yang16C	20	False
GSM1788735	Yang16C	4	False
GSM1788715	Yang16C	4	False
GSM1788739	Yang16C	16	False
GSM3271901	Mortimer21	4	False
GSM3271900	Mortimer21	0	False
GSM3271910	Mortimer21	16	False
GSM3271912	Mortimer21	16	False
GSM3271902	Mortimer21	4	False
GSM3271909	Mortimer21	12	False
GSM3271913	Mortimer21	20	False
GSM3271908	Mortimer21	12	False
GSM3271903	Mortimer21	4	False
GSM3271911	Mortimer21	16	False
GSM3271905	Mortimer21	8	False
GSM3271898	Mortimer21	0	False
GSM3271914	Mortimer21	20	False
GSM3271906	Mortimer21	8	False
GSM3271899	Mortimer21	0	False
GSM3271915	Mortimer21	20	False
GSM3271907	Mortimer21	12	False
GSM3271904	Mortimer21	8	False
GSM4547873	Xin21	0	False
GSM4547888	Xin21	16	False
GSM4547890	Xin21	16	False
GSM4547896	Xin21	24	False
GSM4547891	Xin21	16	False
GSM4547877	Xin21	4	False
GSM4547894	Xin21	20	False
GSM4547876	Xin21	4	False
GSM4547875	Xin21	0	False
GSM4547874	Xin21	0	False
GSM4547898	Xin21	24	False
GSM4547884	Xin21	12	False
GSM4547878	Xin21	4	False
GSM4547897	Xin21	24	False
GSM4547893	Xin21	20	False
GSM4547879	Xin21	4	False
GSM4547895	Xin21	20	False
GSM4547889	Xin21	16	False
GSM4547887	Xin21	12	False
GSM4547883	Xin21	8	False
GSM4547880	Xin21	8	False
GSM4547892	Xin21	20	False
GSM4547881	Xin21	8	False
GSM4547885	Xin21	12	False
GSM4547886	Xin21	12	False
GSM4547872	Xin21	0	False
GSM4547899	Xin21	24	False
GSM4547882	Xin21	8	False
GSM3172854	Brooks22	12	False
GSM3172861	Brooks22	16	False
GSM3172845	Brooks22	0	False
GSM3172852	Brooks22	8	False
GSM3172856	Brooks22	12	False
GSM3172863	Brooks22	20	False
GSM3172848	Brooks22	4	False
GSM3172842	Brooks22	0	False
GSM3172851	Brooks22	8	False
GSM3172858	Brooks22	16	False
GSM3172853	Brooks22	8	False
GSM3172857	Brooks22	12	False
GSM3172865	Brooks22	20	False
GSM3172849	Brooks22	4	False
GSM3172850	Brooks22	8	False
GSM3172862	Brooks22	16	False
GSM3172859	Brooks22	16	False
GSM3172864	Brooks22	20	False
GSM3172847	Brooks22	4	False
GSM3172860	Brooks22	16	False
GSM3172844	Brooks22	0	False
GSM3172843	Brooks22	0	False
GSM3172866	Brooks22	20	False
GSM3172855	Brooks22	12	False
GSM3172846	Brooks22	4	False
GSM2879205	Kinouchi18	20	False
GSM2879194	Kinouchi18	4	False
GSM2879191	Kinouchi18	0	False
GSM2879198	Kinouchi18	12	False
GSM2879196	Kinouchi18	8	False
GSM2879201	Kinouchi18	16	False
GSM2879203	Kinouchi18	16	False
GSM2879192	Kinouchi18	4	False
GSM2879200	Kinouchi18	12	False
GSM2879195	Kinouchi18	8	False
GSM2879206	Kinouchi18	20	False
GSM2879199	Kinouchi18	12	False
GSM2879190	Kinouchi18	0	False
GSM2879193	Kinouchi18	4	False
GSM2879189	Kinouchi18	0	False
GSM2879204	Kinouchi18	20	False
GSM2879197	Kinouchi18	8	False
GSM2879202	Kinouchi18	16	False
GSM2702484	Mermet18	0	False
GSM2702516	Mermet18	12	False
GSM2702505	Mermet18	16	False
GSM2702513	Mermet18	20	False
GSM2702501	Mermet18	4	False
GSM2702507	Mermet18	8	False
GSM2585904	Benegiamo18	16	False
GSM2585902	Benegiamo18	12	False
GSM2585901	Benegiamo18	10	False
GSM2585896	Benegiamo18	0	False
GSM2585899	Benegiamo18	6	False
GSM2585906	Benegiamo18	20	False
GSM2585903	Benegiamo18	14	False
GSM2585905	Benegiamo18	18	False
GSM2585898	Benegiamo18	4	False
GSM2585900	Benegiamo18	8	False
GSM2585897	Benegiamo18	2	False
GSM2585907	Benegiamo18	22	False
GSM1890918	Cajan16	16	False
GSM1890919	Cajan16	18	False
GSM1890902	Cajan16	8	False
GSM1890904	Cajan16	12	False
GSM1890911	Cajan16	2	False
GSM1890917	Cajan16	14	False
GSM1890906	Cajan16	16	False
GSM1890901	Cajan16	6	False
GSM1890899	Cajan16	2	False
GSM1890913	Cajan16	6	False
GSM1890908	Cajan16	20	False
GSM1890905	Cajan16	14	True
GSM1890912	Cajan16	4	False
GSM1890900	Cajan16	4	False
GSM1890898	Cajan16	0	False
GSM1890915	Cajan16	10	False
GSM1890903	Cajan16	10	False
GSM1890921	Cajan16	22	False
GSM1890914	Cajan16	8	False
GSM1890909	Cajan16	22	False
GSM1890910	Cajan16	0	False
GSM1890920	Cajan16	20	False
GSM1890907	Cajan16	18	False
GSM1890916	Cajan16	12	False
GSM2722778	Chaix19A	16	False
GSM2722772	Chaix19A	4	False
GSM2722777	Chaix19A	16	False
GSM2722775	Chaix19A	12	False
GSM2722781	Chaix19A	24	False
GSM2722779	Chaix19A	20	False
GSM2722776	Chaix19A	12	False
GSM2722771	Chaix19A	4	False
GSM2722774	Chaix19A	8	False
GSM2722782	Chaix19A	24	False
GSM2722773	Chaix19A	8	False
GSM2722780	Chaix19A	20	False
GSM2722789	Chaix19B	16	False
GSM2722790	Chaix19B	20	False
GSM2722788	Chaix19B	16	False
GSM2722792	Chaix19B	24	False
GSM2722783	Chaix19B	4	False
GSM2722787	Chaix19B	12	False
GSM2722784	Chaix19B	4	False
GSM2722791	Chaix19B	20	False
GSM2722785	Chaix19B	8	False
GSM2722786	Chaix19B	8	False
GSM2722793	Chaix19B	24	False
GSM3906012	Li20	9	False
GSM3906015	Li20	21	False
GSM3906013	Li20	13	False
GSM3906010	Li20	1	False
GSM3906011	Li20	5	False
GSM3906014	Li20	17	False
GSM3843836	Gaucher19	8	False
GSM3843839	Gaucher19	12	False
GSM3843844	Gaucher19	20	False
GSM3843843	Gaucher19	20	False
GSM3843838	Gaucher19	12	False
GSM3843833	Gaucher19	4	False
GSM3843831	Gaucher19	4	False
GSM3843834	Gaucher19	8	False
GSM3843832	Gaucher19	4	False
GSM3843841	Gaucher19	16	False
GSM3843828	Gaucher19	0	False
GSM3843830	Gaucher19	0	False
GSM3843837	Gaucher19	12	False
GSM3843845	Gaucher19	20	False
GSM3843842	Gaucher19	16	False
GSM3843835	Gaucher19	8	False
GSM3843840	Gaucher19	16	False
GSM3843829	Gaucher19	0	False
GSM3355098	Greenwell19B	10	False
GSM3355095	Greenwell19B	22	False
GSM3355097	Greenwell19B	6	False
GSM3355085	Greenwell19B	6	False
GSM3355087	Greenwell19B	14	False
GSM3355089	Greenwell19B	22	False
GSM3355099	Greenwell19B	14	False
GSM3355100	Greenwell19B	18	False
GSM3355086	Greenwell19B	10	False
GSM3355094	Greenwell19B	18	False
GSM3355090	Greenwell19B	2	False
GSM3355093	Greenwell19B	14	False
GSM3355092	Greenwell19B	10	False
GSM3355101	Greenwell19B	22	False
GSM3355088	Greenwell19B	18	False
GSM3355091	Greenwell19B	6	False
GSM3355084	Greenwell19B	2	False
GSM3355096	Greenwell19B	2	False
GSM2973666	Hirako18	23	False
GSM2973671	Hirako18	35	False
GSM2973668	Hirako18	29	False
GSM2973664	Hirako18	23	False
GSM2973670	Hirako18	35	False
GSM2973665	Hirako18	23	False
GSM2973667	Hirako18	29	False
GSM2973669	Hirako18	29	False
GSM2973662	Hirako18	17	False
GSM2973663	Hirako18	17	False
GSM2973672	Hirako18	35	False
GSM2973661	Hirako18	17	False
GSM2911231	Quagliarini19B	8	False
GSM2911238	Quagliarini19B	16	False
GSM2911228	Quagliarini19B	4	False
GSM2911236	Quagliarini19B	16	False
GSM2911233	Quagliarini19B	12	False
GSM2911226	Quagliarini19B	0	False
GSM2911240	Quagliarini19B	20	False
GSM2911227	Quagliarini19B	4	False
GSM2911235	Quagliarini19B	12	False
GSM2911234	Quagliarini19B	12	False
GSM2911224	Quagliarini19B	0	False
GSM2911239	Quagliarini19B	20	False
GSM2911229	Quagliarini19B	4	False
GSM2911232	Quagliarini19B	8	False
GSM2911230	Quagliarini19B	8	False
GSM2911237	Quagliarini19B	16	False
GSM2911225	Quagliarini19B	0	False
GSM2911241	Quagliarini19B	20	False
GSM4035223	Quagliarini19D	16	False
GSM4035213	Quagliarini19D	12	False
GSM4035193	Quagliarini19D	4	False
GSM4035211	Quagliarini19D	12	False
GSM4035181	Quagliarini19D	0	False
GSM4035212	Quagliarini19D	12	False
GSM4035234	Quagliarini19D	20	False
GSM4035192	Quagliarini19D	4	False
GSM4035236	Quagliarini19D	20	False
GSM4035191	Quagliarini19D	4	False
GSM4035202	Quagliarini19D	8	False
GSM4035180	Quagliarini19D	0	False
GSM4035225	Quagliarini19D	16	False
GSM4035235	Quagliarini19D	20	False
GSM4035179	Quagliarini19D	0	False
GSM4035203	Quagliarini19D	8	False
GSM4035224	Quagliarini19D	16	False
GSM4096723	Wu19	20	False
GSM4096720	Wu19	8	False
GSM4096718	Wu19	0	False
GSM4096719	Wu19	4	False
GSM4096721	Wu19	12	False
GSM4096722	Wu19	16	False
GSM3118745	Li19A	14	False
GSM3118736	Li19A	2	False
GSM3118743	Li19A	6	False
GSM3118747	Li19A	22	False
GSM3118738	Li19A	10	False
GSM3118740	Li19A	18	False
GSM3118746	Li19A	18	False
GSM3118741	Li19A	22	False
GSM3118744	Li19A	10	False
GSM3118742	Li19A	2	False
GSM3118739	Li19A	14	False
GSM3118737	Li19A	6	False
GSM3118756	Li19B	10	False
GSM3118753	Li19B	22	False
GSM3118754	Li19B	2	False
GSM3118758	Li19B	18	False
GSM3118759	Li19B	22	False
GSM3118750	Li19B	10	False
GSM3118751	Li19B	14	False
GSM3118755	Li19B	6	False
GSM3118752	Li19B	18	False
GSM3118757	Li19B	14	False
GSM3118748	Li19B	2	False
GSM3118749	Li19B	6	False
