## Supplemental File 1 for "Meta-analysis of diurnal transcriptomics reveals strong patterns of concordance and discordance in mouse liver": study_metadata.txt

Name	GSE	PUBMED	Sex	Light	Age (weeks)	Sample Count	Outliers	Timepoints Per Cycle	Replicates	Cycles	Sequencing Type	Inferred Sequencing Type	Note
Benegiamo18	GSE98042	29358041	M	LD	14	12	0	12	1	1.0	SS SE RiboZero	TruSeq Total Stranded
Brooks22	GSE115264		M	DD	16 - 24	25	0	6	4 - 5	1.0	SS PE PolyA	TruSeq Total
Cajan16	GSE61775		M	LD	10 - 12	24	1	12	2	1.0	US PE PolyA	TruSeq Total Stranded
Chaix19A	GSE102072	30174302	M	LD	24	12	0	6	2	1.0	SS SE PolyA	TruSeq Stranded	high fat diet
Chaix19B	GSE102072	30174302	M	LD	24	11	0	6	1 - 2	1.0	SS SE PolyA	TruSeq Stranded	night-restricted feeding; high fat diet
Du14	GSE57313	24867642	M	LD	12 - 24	12	0	6	2	1.0	US SE RiboZero	TruSeq Total
Fader19	GSE119780	31015483	M	LD	9 - 10	24	0	8	3	1.0	SS SE PolyA	TruSeq Total
Gaucher19	GSE132103	31757851	M	LD	9 - 24	18	0	6	3	1.0	SS SE PolyA	TruSeq Total
Greenwell19A	GSE118967	30995463	M	LD	12 - 13	18	0	6	3	1.0	SS SE 3prime	Total
Greenwell19B	GSE118967	30995463	M	LD	12 - 13	18	0	6	3	1.0	SS SE 3prime	Total	night-restricted feeding
Guan20	GSE143524	32732282	M	LD	8 - 12	24	0	8	3	1.0	SS PE PolyA	TruSeq Total
Hirako18	GSE109908	29805094	F	LD	10	12	0	4	3	1.0	SS SE PolyA	TruSeq Total Stranded
Kinouchi18	GSE107787	30566858	M	LD	8	18	0	6	3	1.0	SS SE PolyA	TruSeq Total
Lahens15	GSE40190		M	DD	6	8	0	4	1	2.0	US PE PolyA	Total
Levine20	GSE133989	32369735	M	LD	32	19	0	6	3 - 4	1.0	SS SE PolyA
Li19A	GSE113745		M	LD	16	12	0	6	2	1.0	SS SE PolyA	Total
Li19B	GSE113745		M	LD	76	12	0	6	2	1.0	SS SE PolyA	Total
Li20	GSE133342	32160860	M	DD	6	6	0	6	1	1.0	US PE RiboZero	Total
Manella21	GSE159135	34059820	M	LD	12 - 16	24	0	12	2	1.0	SS SE 3prime	Total Stranded	Alb-Cre+
Mermet18	GSE101423	29572261	M	LD	8 - 12	6	0	6	1	1.0	SS SE PolyA
Mortimer21	GSE117134	34036284	F	LD	8 - 12	18	0	6	3	1.0	SS PE RiboZero	TruSeq Total Stranded
Morton20	GSE151565		M	LD	26	77	3	8	5 - 6	1.625	SS PE PolyA	Total
Pan20	GSE130890	31935211	M	DD	8 - 12	48	1	12	2	2.0	SS PE PolyA	Total
Quagliarini19A	GSE108688	31706703	M	LD	17 - 18	17	0	6	2 - 3	1.0	US PE PolyA	TruSeq Total
Quagliarini19B	GSE108688	31706703	M	LD	17 - 18	18	0	6	3	1.0	US PE PolyA	TruSeq Total	high fat diet
Quagliarini19C	GSE108688	31706703	M	LD	17 - 18	17	0	6	2 - 3	1.0	SS PE PolyA	TruSeq Total
Quagliarini19D	GSE108688	31706703	M	LD	17 - 18	17	0	6	2 - 3	1.0	SS PE PolyA	TruSeq Total	high fat diet
Rubio-Ponce21	GSE125867		M	LD	8 - 9	18	0	6	3	1.0	US SE PolyA
Sinturel17A	GSE73552	28475894	M	LD	12 - 14	48	1	12	4	1.0	SS PE RiboZero	TruSeq Total Stranded
Sinturel17B	GSE73552	28475894	M	LD	12 - 14	24	0	6	4	1.0	SS PE RiboZero	TruSeq Total Stranded	night-restricted feeding
Stubblefield18	GSE105413	29386110	M	LD	9 - 12	32	0	8	4	1.0	SS SE RiboZero	Total
Trott18	GSE36871	29300726	M	LD	12 - 24	12	0	6	2	1.0	US SE PolyA	TruSeq Total
Weger19A	GSE114400	30344015	M	LD	15 - 16	12	0	6	2	1.0	SS PE RiboZero	TruSeq Total Stranded
Weger19B	GSE114400	30344015	F	LD	15 - 16	12	0	6	2	1.0	SS PE RiboZero	TruSeq Total Stranded
Weger21A	GSE135898	33452134	M	LD	9 - 14	12	0	6	2	1.0	SS PE PolyA	TruSeq Total Stranded
Weger21B	GSE135875	33452134	M	LD	9 - 14	12	0	6	2	1.0	SS PE PolyA	TruSeq Total Stranded
Weger21C	GSE135898	33452134	M	LD	9 - 14	12	0	6	2	1.0	SS PE PolyA	TruSeq Total Stranded
Wu19	GSE138019	31875550	M	LD	16 - 24	6	0	6	1	1.0	SS SE RiboZero	TruSeq Total Stranded
Xin21	GSE150380	33889826	F	LD	9	28	0	6	4	1.1666666666666667	SS PE RiboZero	TruSeq	night-restricted feeding
Yang16A	GSE70497	26843191	M	DD	16 - 24	24	0	6	4	1.0	US PE PolyA	TruSeq Total	tamoxifen treated
Yang16B	GSE70499	26843191	M	LD	6 - 14	9	0	6	1 - 2	1.0	SS PE PolyA	TruSeq Total Stranded
Yang16C	GSE70499	26843191	F	LD	6 - 14	9	0	6	1 - 2	1.0	SS PE PolyA	TruSeq Total Stranded
Zhang14	GSE54651	25349387	M	DD	6 - 7	8	0	4	1	2.0	SS PE PolyA	TruSeq Total Stranded
